# Counting apples - How does the prefrontal region support early numerical understanding in preschool children?

**DOI:** 10.64898/2026.01.30.702872

**Authors:** Elizaveta Ivanova, Emily K Farran, Mojtaba Soltanlou

## Abstract

Because early maths skills strongly predict later outcomes, it is crucial to understand the mechanisms that shape early learning in children. The recent years have seen an increase in studying the neural correlates that support the acquisition of maths skills. However, existing work in early childhood has primarily focused on core number-processing regions in the parietal regions, with comparatively little attention to the supportive role of prefrontal regions. In this study, we examined the engagement of the prefrontal regions when matching numbers and objects. Children (N=60, 25 girls, aged 2.74-5.18 years) matched auditory small (1-3) and large (5-7) numbers, as well as objects (fruits) to corresponding visual pictures while their frontoparietal brain responses were recorded using functional near-infrared spectroscopy (fNIRS). Importantly, matching large numbers was substantially more difficult than matching small numbers or objects. The analysis revealed that children had increased activation in the right middle frontal gyrus when matching large numbers, compared to small numbers. However, there was no difference in the prefrontal region between matching small numbers and objects. The connectivity analysis further revealed increased frontoparietal connectivity when matching small numbers, but not large numbers or objects. Our findings suggest that prefrontal involvement during early numerical knowledge acquisition relies primarily on domain-general mechanisms, with number-specific responses likely to emerge later in development.
