## Appendix A for "Counting apples - How does the prefrontal region support early numerical understanding in preschool children?"

Appendix A
		Type	Audio	Visual
	Easy numerical task
	Block 1	Non-congruent	"two"	1 apple
		Congruent	"one"	1 apple
		Congruent	"two"	2 apples
		Non-congruent	"one"	2 apples
	Block 2	Congruent	"two"	2 apples
		Non-congruent	"three"	1 apple
		Congruent	"one"	1 apple
		Non-congruent	"two"	3 apples
	Block 3	Non-congruent	"one"	3 apples
		Congruent	"three"	3 apples
		Non-congruent	"three"	2 apples
		Congruent	"three"	3 apples
	Difficult numerical task
	Block 1	Congruent	"seven"	7 apples
		Congruent	"five"	5 apples
		Non-congruent	"seven"	6 apples
		Non-congruent	"five"	6 apples
	Block 2	Non-congruent	"six"	7 apples
		Congruent	"seven"	7 apples
		Non-congruent	"five"	7 apples
		Congruent	"five"	5 apples
	Block 3	Congruent	"six"	6 apples
		Non-congruent	"seven"	5 apples
		Congruent	"six"	6 apples
		Non-congruent	"six"	5 apples
	Non-numerical task
	Block 1	Congruent	"orange"	1 orange
		Non-congruent	"apple"	1 orange
		Congruent	"apple"	1 apple
		Non-congruent	"banana"	1 apple
	Block 2	Congruent	"banana"	1 banana
		Non-congruent	"apple"	1 banana
		Congruent	"banana"	1 banana
		Non-congruent	"orange"	1 apple
	Block 3	Non-congruent	"banana"	1 orange
		Congruent	"orange"	1 orange
		Non-congruent	"orange"	1 banana
		Congruent	"apple"	1 apple
